# Phenotypic changes of bacteria through opportunity and global methylation leads to antibiotic resistance

**DOI:** 10.1101/2020.05.27.114090

**Authors:** Muniasamy Neerathilingam, Sumukh Mysore, Sneha Bairy, Chetan Chandola, Venkadeshwari Varadharajan, Ram Rajasekharan

## Abstract

The antibiotic stress on bacteria leads to initiation of adaptive mechanisms, including exploiting the available opportunity, if any, for cell survival. In order to use the opportunity for survival while under threat, the microbe undergoes various mechanisms which are not completely known e.g. homologous recombination, horizontal gene transfer etc. Our aim is to understand the adaptive mechanism for cell survival during stress, especially antibiotic stress, in *E. coli* in the presence of opportunity. Understanding this mechanism in bacteria that gained resistance will help in identifying alternative survival pathways. By subjecting a recombination deficient (ΔRecA) strain of bacteria to antibiotic stress, we expected cell death, due to its inability to repair DNA damage (*1, 2*). Here we show that providing an opportunity in the form of an antibiotic resistance gene with homologous ends aids bacterial survival. There was 3-fold increase in cell envelope thickness along with 2.5-fold increase in phosphatidylethanolamine (PE) content, and enhanced antibiotic resistance to >4000µg/mL (Kan). We observed genome-wide alteration of methylation pattern that lead to changes in transcriptome, proteome, lipidome, and metabolite level, thus, leading to morphological and physiological changes. We prove that global methylation helps in survival of bacteria under stress that changes essential pathways like energy, cell envelope, lipids, amino acids acid, etc. leading to over production of cell wall components including synthesis of PE. By inhibiting the activity of methyltransferase, it is noticed that there is reduction in PE synthesis in agreement with demethylation. This proves that the phenotypic changes are caused due to the global methylation, and also demonstrates that demethylation could be used as a strategy to prevent antibiotic resistance in microbes.
