## Extended data-Table2 for "Phenotypic changes of bacteria through opportunity and global methylation leads to antibiotic resistance"

### Sheet: Sheet 1
Accession	Peptides	Score	Anova (p)*	Fold	Tags		Description	Average Normalised Abundances
								Control	4FR
15834105	3 (2)	109.06	0.000211	Infinity		glpK	glycerol kinase [Escherichia coli O157:H7 str. Sakai]	0	3560000	Glycerol uptake and metabolism
485799037	19 (1)	1295.44	3.68e-08	Infinity		mdh	malate dehydrogenase [Escherichia coli]	0	13100000	Involved in TCA, supposed to be overexpressed when grown in anaerobic conditions in the presence of glycerol or trimethyl amine and fumarate
446708493	9 (6)	515.4	0.00306	9.97		gltA	type II citrate synthase [Escherichia coli]	15700000	157000000	TCA enzyme but up-regulation no use for TCA cycle unless isocitrate dehydrogenase also over-expressed
445988788	7 (2)	294.77	0.05	18.12		fumC	fumarate hydratase [Escherichia coli]	1770000	32000000	TCA enzyme, Up-regulated in response to reduction in Iron, oxidized environment
485714562	15 (1)	835.23	0.02	2.41		pckA	phosphoenolpyruvate carboxykinase [Escherichia coli]	94300000	227000000	Anaplerotic pathway
485864473	44 (11)	3387.08	0.00631	2.86		dnaK	molecular chaperone DnaK [Escherichia coli]	168000000	58800000	Hsp 70
766968924	5 (3)	197.97	0.02	35.67		degQ	serine endoprotease [Escherichia coli]	307000	11000000	protein degradation
835180906	9 (2)	520.15	2.4e-06	Infinity		W817_14705	protein disaggregation chaperone [Escherichia coli]	0	22900000	Facilitates de novo protein folding in stressed e.coli cells (ClpB and HtpG facilitate de novo protein folding in stressed Escherichia coli cells.)
754745453	2 (2)	56.22	0.01	1.36		ppiB	peptidylprolyl isomerase [Escherichia coli]	13500000	18400000	PIases accelerate the folding of proteins. It catalyzes the cis-trans isomerization of proline imidic peptide bonds in oligopeptides. Possibly a stress protein
38704245	4 (3)	149.52	0.03	3.08			peptidyl-prolyl cis-trans isomerase [Escherichia coli O157:H7 str. Sakai]	3050000	9380000	PIases accelerate the folding of proteins. It catalyzes the cis-trans isomerization of proline imidic peptide bonds in oligopeptides. Possibly a stress protein
487457501	12 (7)	497.11	0.02	2.9		rpsA	30S ribosomal protein S1 [Escherichia coli]	14500000	42100000	Brings the mRNA into the proximity of the ribosome during initiation
585287678	6 (2)	173.01	0.04	2.68		rpsL	30S ribosomal protein S9 [Escherichia coli]	15200000	40700000	possibly structural (not essential)
15832726	4 (1)	141.27	0.02	3.79			30S ribosomal protein S16 [Escherichia coli O157:H7 str. Sakai]	4090000	15500000	protein synthesis
446863094	4 (2)	107.4	5.52e-06	Infinity			30S ribosomal protein S5 [Escherichia coli]	0	14000000	Probably facilitates changes of rRNA conformations that alters the selection mode of the ribosome from accurate to error prone and vice versa; mutations confer resistance against streptomycin and spectinomycin; ram mutations
407480787	5 (1)	206.11	1.38e-05	Infinity			S-ribosylhomocysteinase [Escherichia coli O104:H4 str. 2011C-3493]	0	3120000	produces signaling molecule A1-2, involved in quorum sensing
486139767	5 (4)	214.68	0.03	3.74			peptide methionine sulfoxide reductase MsrB [Escherichia coli]	5280000	19800000	For countering oxidative stress
446013848	2 (2)	60.7	0.00123	4.72			oxidative damage protection protein [Escherichia coli]	4510000	21300000	Oxidative stress
446134808	2 (1)	101.3	0.05	126.65			monooxygenase [Escherichia coli]	91900	11600000
754697387	2 (1)	47.69	0.02	968.3		csdA	cysteine desulfurase, partial [Escherichia coli]	3628.42	3510000	Amino acid (Cysteine and other forms of it to produce alanine)
447215745	10 (2)	526.39	0.02	6.53			aminoacyl-histidine dipeptidase [Escherichia coli]	9130000	59600000	Active when there is phosphate limitation, proteolytic activity
693171729	4 (1)	127.45	3.23e-08	Infinity		kbl	2-amino-3-ketobutyrate CoA ligase [Escherichia coli]	0	12500000	Threonine degradation pathway
486210601	6 (6)	327.31	0.02	44.98		aspC	aspartate aminotransferase [Escherichia coli]	626000	28200000	aspartate, tyrosine, phenyl-alanine bio-synthesis
763310891	5 (3)	261.06	0.00487	8.48		tal	transaldolase [Escherichia coli]	5910000	50200000	PPP pathway, used in the synthesis of nucleotides and aromatic amino acids
498490626	4 (2)	367.93	0.00288	15.24			glutaredoxin [Escherichia coli]	1480000	22500000	Redox enzyme, involved in dNTP synthesis
446510231	7 (3)	308.01	0.05	30.15		hlpD	ADP-L-glycero-D-manno-heptose-6-epimerase [Escherichia coli]	592000	17800000	Lipid polysaccharide synthesis
754748217	3 (2)	91.98	8.85e-05	Infinity		fabG	3-ketoacyl-ACP reductase [Escherichia coli]	0	2850000	Fatty acid biosynthesis pathway
15833741	2 (2)	230.2	0.04	416.57			preprotein translocase subunit SecB [Escherichia coli O157:H7 str. Sakai]	86700	36100000	Protein translocation in membrane, present in the cell-membrane
446746010	3 (2)	127.8	0.03	14.02			PTS galactitol transporter subunit IIB [Escherichia coli]	1780000	25000000	Break-down of glyco-protein ?
519089604	2 (2)	103.53	4.45e-06	Infinity		glmS	glucosamine--fructose-6-phosphate aminotransferase [Escherichia coli]	0	8140000	Produces glucosamine-6-phosphate, possibly involved in cell wall synthesis?
754998020	5 (2)	91.63	0.04	4.3			phosphopentomutase [Escherichia coli]	4220000	18200000	Metabolic intermediate pathway
692197322	3 (1)	82.44	0.00538	38.43			6,7-dimethyl-8-ribityllumazine synthase, partial [Escherichia coli]	738000	28400000	Riboflavin biosynthesis
487476734	4 (3)	76.61	0.03	2.7			phnA family protein [Escherichia coli]	7820000	21100000	Co-factor for phosphopentomutase
447015099	2 (1)	52.62	0.00113	69.69			DNA-directed DNA polymerase [Escherichia coli]	96400	6720000	Polymerase activity
485951598	1 (1)	46.31	5.61e-05	Infinity			methionyl-tRNA synthetase [Escherichia coli]	0	2270000	initiation of all mRNA translation through initiator tRNA(fMet) aminoacylation, protein elongation
754990941	1 (1)	33.37	0.00475	7.82			hypothetical protein, partial [Escherichia coli]	4010000	31400000
766641814	7 (1)	367.15	0.02	21.89			hypothetical protein [Escherichia coli]	332000	7270000
446967618	5 (4)	173.24	0.02	10.87			hypothetical protein [Escherichia coli]	3530000	38400000
766643785	3 (1)	153.68	0.01	14.24			hypothetical protein [Escherichia coli]	6140000	87400000
485697433	4 (2)	113.89	0.01	8.14			hypothetical protein [Escherichia coli]	781000	6360000
485777268	4 (1)	191.38	4.74e-07	Infinity			zinc-binding dehydrogenase [Escherichia coli]	0	43000000
765456308	2 (1)	120.08	0.000189	Infinity		deoC	deoxyribose-phosphate aldolase [Escherichia coli]	10100000	0	Carbohydrate degradation pathway
485791111	14 (6)	698.94	0.00731	1.87		aceK	isocitrate dehydrogenase [Escherichia coli]	196000000	105000000	TCA enzyme
487383754	18 (1)	1206.52	2.2e-07	Infinity			malate dehydrogenase [Escherichia coli]	4210000	0
487637017	16 (2)	784.98	0.03	3143.27		gapA	glyceraldehyde-3-phosphate dehydrogenase [Escherichia coli]	40200000	12800	Glycolysis enzyme
446967011	5 (2)	221.4	0.03	2.92		yihX	glucose-1-phosphatase/inositol phosphatase [Escherichia coli]	38100000	13100000	Glycolysis enzyme
749031819	2 (1)	99.21	0.00532	3.77		gpmA	phosphoglyceromutase [Escherichia coli]	49200000	13100000	Glycolysis enzyme
754651390	25 (8)	1531.23	0.03	2.42		groEL	molecular chaperone GroEL [Escherichia coli]	292000000	120000000	chaperone
15834161	14 (12)	1017.03	0.02	2.72		rplA	50S ribosomal protein L1 [Escherichia coli O157:H7 str. Sakai]	389000000	143000000	Involved in the disposal of deacylated tRNA that has been released from the E site
15833439	6 (1)	446.43	0.00419	2.32		rplC	50S ribosomal protein L3 [Escherichia coli O157:H7 str. Sakai]	141000000	61100000	Important for assembly initiation:
585318089	9 (5)	596.22	0.04	3.62		rpsM	30S ribosomal protein S13 [Escherichia coli]	96000000	26500000	Possibly structural (not essential)
15833435	3 (2)	194.41	0.04	1.83		rpsS	30S ribosomal protein S19 [Escherichia coli O157:H7 str. Sakai]	45400000	24800000	Possibly structural (not essential)
693229597	5 (2)	309.9	0.000807	6.08			50S ribosomal protein L25 [Escherichia coli]	212000000	34800000	Probably structural
447066812	4 (1)	104.96	0.000424	Infinity			30S ribosomal protein S21 [Escherichia coli]	7310000	0	protein synthesis
749038478	6 (1)	312.29	0.00419	2.32			50S ribosomal protein L3 [Escherichia coli]	5990000	2590000	Protein synthesis
754748599	5 (2)	192.06	2.59e-06	Infinity			multifunctional aminopeptidase A [Escherichia coli]	3460000	0	Transcriptional control and Might be required for resolution of plasmid multimers?
485867250	8 (6)	359.06	0.02	3.7			oxygen-insensitive NAD(P)H nitroreductase [Escherichia coli]	67300000	18200000	Deletion of this in h.pylori makes it drug resistant.
15829745	4 (1)	186.94	0.00136	3.38			ATP-dependent Clp protease proteolytic subunit [Escherichia coli O157:H7 str. Sakai]	97900000	29000000	master protease, final steps of liberating sigma-E to induce the extracytoplasmic-stress response. Degrades antitoxin MazE
218704534	8 (2)	346.92	2.69e-08	Infinity			spermidine/putrescine ABC transporter periplasmic substrate-binding protein [Escherichia coli UMN026]	14700000	0	Polyamines like spermidine, purtescine reqd for cell growth. Uptake energy dependent. Probably down-regulated due to energy cost
387617667	9 (1)	531.87	0.00114	Infinity			histidine/lysine/arginine/ornithine transporter subunit HisJ [Escherichia coli O83:H1 str. NRG 857C]	54700000	0	Part of an ABC transporter involved in lysine, arginine and ornithine transport. Stimulates ATPase activity of HisP (By similarity)
895863682	8 (5)	301.31	0.00349	6.24		aspA	aspartate ammonia-lyase [Escherichia coli]	157000000	25200000	Aspartate metabolism; addition of glucose downregulated aspartase; addition of glycerol up-regulates
486025341	1 (1)	48.67	0.000732	6.1			xanthine phosphoribosyltransferase [Escherichia coli]	161000000	26500000	XMP biosynthesis via salvage pathway and in Purine metabolism.
487476289	2 (2)	73.43	0.03	5.65		udp	uridine phosphorylase [Escherichia coli]	47400000	8380000	UMP biosynthesis via salvage pathway and in Pyrimidine metabolism.
766645778	2 (1)	72.86	0.01	26.6		apt	adenine phosphoribosyltransferase, partial [Escherichia coli]	28900000	1080000	AMP biosynthesis via salvage pathway and in Purine metabolism.
15829944	3 (2)	72.34	0.00589	5.51			ribonucleoside hydrolase 1 [Escherichia coli O157:H7 str. Sakai]	3060000	556000	Hydrolyzes both purine and pyrimidine ribonucleosides
545161853	4 (1)	308.82	0.03	7.16			soluble cytochrome b562 [Escherichia coli]	12700000	1770000	Binds heme, non-essnetial for e.coli
766651003	4 (3)	307.17	0.00335	7.11		gmhA	phosphoheptose isomerase, partial [Escherichia coli]	18800000	2640000	Lipid polysaccharide synthesis
15830538	2 (2)	38.23	0.03	17.37		acpS	holo-ACP synthase [Escherichia coli O157:H7 str. Sakai]	212000000	12200000	Fatty acid biosynthesis pathway
446946363	1 (1)	19.33	5.19e-08	Infinity			dTDP-4-dehydrorhamnose reductase [Escherichia coli]	18300000	0	LPS O-antigen biosynthesis, which is part of Bacterial outer membrane biogenesis.
693035489	1 (1)	39.08	0.03	3.83			3-keto-L-gulonate-6-phosphate decarboxylase [Escherichia coli]	17300000	4510000	pathway L-ascorbate degradation and in Cofactor degradation.
15834486	3 (2)	153.63	0.00215	13.02			hypothetical protein ECs5232 [Escherichia coli O157:H7 str. Sakai]	58100000	4470000
38704212	7 (6)	424.16	0.01	2.35			hypothetical protein ECs4853 [Escherichia coli O157:H7 str. Sakai]	126000000	53700000
585318000	3 (1)	100.67	1.35e-05	Infinity			hypothetical protein [Escherichia coli]	5090000	0
Tags
	Anova p-value ≤ 0.05
	C2_UP	4FR
	C1_Up	Control
